# CRISPR-enabled genetic screens identify synthetic lethal targets across frequently altered cancer drivers

**DOI:** 10.64898/2026.01.25.701589

**Authors:** Jessica Desjardins, Julian Bowlan, Cynthia Bernier, Srishti Jain, Théo Goullet de Rugy, David Gallo, Mark E. Orcholski, Nancy Laterreur, Abira Rajah, Joshua Miller, Jennifer Lafontaine, Vivek Bhaskaran, Li Li, Alexanda Ling, Jesse H. Leblanc, Marie-Claude Mathieu, Michael Zinda, Stephen J. Morris, Daniel Durocher, Michal Zimmermann, Anne Roulston, Artur Veloso, Chris Fiore, Alejandro Álvarez-Quilón, Jordan T.F. Young

## Abstract

Synthetic lethality (SL) provides a treatment paradigm for targeting cancer with alterations in driver genes that are not conventionally druggable, including loss-of-function (LoF) mutations in tumor suppressor genes and gain-of-function (GoF) alterations in oncogenes. We undertook a series of genome-wide CRISPR screens using functionally validated isogenic cell lines and also conducted a large-scale SL analysis using data from the cancer dependency map (DepMap). We charted SL interactions across 15 genetic alterations characteristic of diseases with high incidence and unmet clinical need: *FBXW7*, *CCNE1*, *CDK12*, *ARID1A*, *KMT2D*, *DNMT3A*, *TET2*, *KEAP1*, *STK11*, *IDH1*, *SF3B1*, *SRSF2*, *U2AF1*, chromosome 18q loss, and chromosome 13q loss. We show validation of several SL interactions between tractable targets with cancer drivers, including *ARID1A* and the hexosamine biosynthetic pathway aminotransferase GFPT1, *STK11* with CAMK protein kinase family members including MARK2, *FBXW7* and the CDK1 regulatory kinase PKMYT1, and *CCNE1* amplification and the anaphase promoting complex or cyclosome (APC/C). In summary, this study offers a rich resource of genetic interactions across cancer drivers enabling the discovery of new biological insights and drug targets for future therapeutic development.
