## Supplementary Table 1: Description of cell line engineering for each isogenic model. for "CRISPR-enabled genetic screens identify synthetic lethal targets across frequently altered cancer drivers"

### Sheet: CRISPR screens - Isogenic lines
Cancer driver	Type	LoF/GoF	Predominant Cancer Alteration	Non-transformed parental cell line	Gene editing	Final Genotype	Clone # used in screen	Reference
FBXW7	Tumor suppressor	LoF	Truncating and missense hotspots (R505, R465, R479)	RPE1-hTERT Cas9 p53-/- PAC KO	CRISPR-ko	-/-	AK2.9
CCNE1	Oncogene	GoF	Amplification / Over-expression	FT282-hTERT p53-R175H	PiggyBac transposition	NA	C3	14
CDK12	Tumor suppressor	LoF	Truncating	RPE1-hTERT Cas9 p53-/-	CRISPR-ko	-/-	4.3
ARID1A	Tumor suppressor	LoF	Truncating	BEAS2B	CRISPR-ko	-/-	V9A6
KMT2D	Tumor suppressor	LoF	Truncating	BEAS2B	CRISPR-ko	-/-	5.32
DNMT3A	Tumor suppressor	LoF	Truncating and missense hotspots (R882, R659)	K562	CRISPR-ki	R882H/+	16
TET2	Tumor suppressor	LoF	Truncating	RPE1-hTERT TP53-/- PAC KO	CRISPR-ko	-/-	HE1.8
KEAP1	Tumor suppressor	LoF	Truncating and missense	A549	hKEAP1 exogenous overexpression	NA	4A1
STK11	Tumor suppressor	LoF	Truncating and missense	RPE1-hTERT TP53-/- PAC KO	CRISPR-ko	-/-	T2.19
IDH1	Oncogene	GoF	Missense hotspot (R132)	RPE1-hTERT TP53-/- PAC KO	CRISPR-ki	R132H/+	HO3.31
SF3B1	Tumor suppressor	LoF	Missense hotspots (R625, K666, K700)	K562	CRISPR-ki	K666N/+	6
SRSF2	Tumor suppressor	LoF	Missense hotspot (P95)	K562	CRISPR-ki	P95H/+/+	6
U2AF1	Tumor suppressor	LoF	Missense hotspots (Q157, S34)	K562	CRISPR-ki	Q157R/R/+/+	11
ch18q loss	Aneuploidy	LoF	Large deletion	RPE1-hTERT TP53-/- PAC KO	CRISPR-mediated large deletion	Large deletion	46
ch13q loss	Aneuploidy	LoF	Large deletion	FT282-hTERT p53-R175H	CRISPR-mediated large deletion	Large deletion	1.A2

### Sheet: Reagents - Cell Line Generation
Parental	Gene or Locus	Genotype	Sequence Type	Internal sequence ID	Sequence
K562	SRSF2	P95H/+/+	sgRNA	SRSF2 sg8	CGGCTGTGGTGTGAGTCCGG
			ssODN	SRSF2 ssODN P95H	CGGGGCCGTGCTGGACGGCCGCGAGCTGCGGGTGCAAATGGCGCGCTACGGtCGaCatCCGGACTCACACCACAGCCGCCGGGGACCGCCACCCCGCAGGTACGGGGGCGGTGGCTACGG
			ssODN	SRSF2 ssODN P95 WT	CGGGGCCGTGCTGGACGGCCGCGAGCTGCGGGTGCAAATGGCGCGCTACGGaCGtCCtCCGGAtagtCAtCAttcgCGCCGGGGACCGCCACCCCGCAGGTACGGGGGCGGTGGCTACGG
K562	SF3B1	K666N/+	sgRNA	SF3B1 sg6	TCCTGGCAAGCGAGACACAC
			ssODN	SF3B1 ssODN K666N	TGTGGCAAGATGGCACAGCCCATAAGAATAGCTATCTGTTGTACAATaTTAATACCAGTaTGgCgtGCcTGCCAGGACTTCTTGCTTTTGCACACAGCTTTTAAGAAGGGCAATAAAGAA
			ssODN	SF3B1 ssODN K666 WT	TGTGGCAAGATGGCACAGCCCATAAGAATAGCTATCTGTTGTACAATCTTAATACCAGTaTGgCgtGCcTGCCAGGACTTCTTGCTTTTGCACACAGCTTTTAAGAAGGGCAATAAAGAA
K562	U2AF1	Q157R/R/+/+	sgRNA	U2AF1 sg6	GCTGCCGTCAGTATGAGATG
			ssODN	U2AF1 ssODN Q157R	CACGGCCCCGAACTGTGCTCAGTCACGTCACTGGCCACTCCTCACTCACCCCATtTCgTACcGcCGGCAGCAGGCTTCTCTGAAGTCCGTCACGGGTGACAGCTCGGCGTGGATCGGCTGTCC
			ssODN	U2AF1 ssODN Q157 WT	CACGGCCCCGAACTGTGCTCAGTCACGTCACTGGCCACTCCTCACTCACCCCATCTCATACTGACGGCAGCAGGCTTCTCTGAAGTCCGTCACGGGTGACAGCTCGGCGTGGATCGGCTGTCC
K562	DNMT3A	R882H/+	sgRNA	DNMT3A sg3	CGTCTCCAACATGAGCCGCT
			ssODN	DNMT3A ssODN R882H	CTGGCACGCTCCATGACCGGCCCAGCAGTCTCTGtCTCGCGAGGTGGCTCATGTTGGAGACGTCAGTATAGTGGACTGGGAAACCAAATACCCTGcccGAGAAAAGGCAGAGAGGGCAGGGTGAGTGCTGGCC
BEAS-2B	KMT2D	-/-	sgRNA	KMT2D sg3a	GACAGGCGAGATGCTTCAGG
BEAS-2B	ARID1A	-/-	sgRNA	ARID1A sg11	ACCAAGTTGTATGAGCTGGG
RPE1-hTERT Cas9 p53-/- PAC KO	FBXW7	-/-	sgRNA	FBXW7 sg3	AAGATGCATACAACGCACAG
RPE1-hTERT Cas9 p53-/- PAC KO	FBXW7	-/- or R465C/-	sgRNA	FBXW7 sg3	AAGATGCATACAACGCACAG
			ssODN	FBXW7 ssODN3-FW R465C	TGTGGAATGCAGAGACTGGAGAATGTATACACACCTTATATGGGCATACTAGTACTGTGTGTTGTATGCATCTTCATGAAAAAAGgtaagggaaaatcttgtcatggttg
FT282 p53-R175H	Chr13q	Large deletion	sgRNA	Chr13q sm39 sg2	CAATGTGTTTACCAACCCGG
			sgRNA	Chr13q sm60 sg1	GTATTGAAAGAAGGTCAGTG
RPE1-hTERT Cas9 p53-/-	CDK12	-/-	sgRNA	CDK12 sg4	TCATGTTAACAACACTTCGG
RPE1-hTERT Cas9 p53-/- PAC KO	TET2	-/-	sgRNA	TET2 sgR1	GTGTAGATGGATTAGGACTC
RPE1-hTERT Cas9 p53-/- PAC KO	STK11	-/-	sgRNA	STK11 sgT2	TGTATAACACATCCACCAGC
RPE1-hTERT Cas9 p53-/- PAC KO	IDH1	R132H/+	sgRNA	IDH1 sgR7	TGGGTAAAACCTATCATCAT
			ssODN	IDH1 ssODN639 R132H	CACATTATTGCCAACATGACTTACTTGATCCCCATAAGCATGATGACCGATTATTATTGGTTTTACCCATCCACTCACAAGCCGGGGGATATTTTTGCAG
RPE1-hTERT Cas9 p53-/- PAC KO	Chr18q	Large deletion	sgRNA	Chr18q sg52	GAGGAATGAGAGATCCAGTG
			sgRNA	Chr18q sg32	GAATAACTGATTAGATACCG
COL-hTERT Cas9	TP53	-/-	sgRNA	TP53 sg4	CAGCAGAATGCAAGAAGCCCAGA
	PAC	-	sgRNA	PAC_sgRNA-2	CCTGGGGACGTCGTCGCGGG
RPE1-hTERT TP53-/- Cas9	PAC	-	sgRNA	PAC_sgRNA-2	CCTGGGGACGTCGTCGCGGG
