## Supplementary Table 4: PKMYT1i cytosine base editing screen for FBXW7 in DLD-1 FNLS cell line. for "CRISPR-enabled genetic screens identify synthetic lethal targets across frequently altered cancer drivers"

### Sheet: Supp Table 4_PKMYT1i_FBXW7_base
sgRNA	DESeq2 baseMean	DESeq2 log2FoldChange	DESeq2 lfcSE	DESeq2 stat	DESeq2 pvalue	DESeq2 padj	sgRNA sequence	PAM group	Max Variant Type	AA Changes Max	AA Changes Max Score	AA Changes All
FBXW7_sgRNA_2747	1068.5203344923905	-1.1465	0.16097091636674157	-7.12238	1.060822663538995e-12	2.129601497054532e-9	GATATCCCAAACCCTAAGAG	NGG	nonsense	D487N/W486*	0.87	D487N/W486* (0.87); D487N (0.13)
FBXW7_sgRNA_2401	672.7194904302643	-1.12944	0.18571300313703892	-6.08164	1.1896069559393146e-9	7.960453213493915e-7	GGGGACATACAGGTGGAGTA	NGG	missense	H420Y	0.93	H420Y (0.93)
FBXW7_sgRNA_2687	3195.621578939713	-0.610015	0.0844531	-7.22313	5.08057263427916e-13	2.0398499126630827e-9	GCCGCTAACAACTCTGCAGA	NGG	missense	S476N	0.595	S476N (0.595); G477S/S476N (0.149)
FBXW7_sgRNA_2869	1448.214752365183	-0.579993	0.13145038255956307	-4.41226	1.022971517696901e-5	0.00410723	GTGTTCAATATGATGGCAGG	NGG	nonsense	Q508*	1	Q508* (1)
FBXW7_sgRNA_3244	2768.413609290429	-0.520096	0.0824227	-6.31011	2.7883074789851864e-10	3.7316848427085075e-7	GGGCACCAGTCGTTAACAAG	NGG	nonsense	Q581*	0.437	Q581* (0.437); Q581*/H580Y (0.343)
FBXW7_sgRNA_2689	3791.2300732955073	-0.504744	0.0814775	-6.19489	5.83244114065734e-10	5.854312794934806e-7	GACCGCTAACAACTCTGCAG	NGG	missense	S476N	0.417	S476N (0.417); G477S/S476N (0.327); G477D/S476N (0.104)
FBXW7_sgRNA_2855	2213.9446567630325	-0.467519	0.0979035	-4.77531	1.794330251773201e-6	9.005294951086753e-4	GTCCGCTGTGTTCAATATGA	NGG	missense	R505C	0.44	R505C (0.44)
FBXW7_sgRNA_664	2233.6889105437267	-0.455678	0.0976533	-4.66628	3.0669524549164538e-6	0.0013682	GGAACAAGATGAGGAGGATG	NGG	nonsense	Q108*	0.91	Q108* (0.91)
FBXW7_sgRNA_2871	1725.5476455784824	-0.447616	0.1167122779506432	-3.83521	1.2545610823055942e-4	0.0387466	GGTTCAATATGATGGCAGGA	NGG	nonsense	Q508*	0.91	Q508* (0.91)
FBXW7_sgRNA_3596	4639.888492363599	-0.385457	0.0630969	-6.10897	1.0027432054026555e-9	7.960453213493915e-7	GACAGTTCCATCATCTGAGC	NGG	missense	G644E	0.282	G644E (0.282); V646I (0.101)
FBXW7_sgRNA_2500	3220.069279672158	-0.329624	0.0764587	-4.31114	1.624140631109957e-5	0.00592811	GAGATCGGACACTCAAAGTG	NGG	missense	R441W	0.93	R441W (0.93)
FBXW7_sgRNA_3118	4474.115977249653	-0.255241	0.0777945	-3.28096	0.00103453	0.1339882772436431	GAAGAGATCCACTCACCACA	NGG	missense	G557E	0.13	G557E (0.13)
FBXW7_sgRNA_3352	1973.2945778383128	-0.216057	0.12093959311406356	-1.78649	0.0740205	0.7046993285220899	GAGATTCTACAGTTAAAATC	NGG	missense	S601F	0.725	S601F (0.725)
FBXW7_sgRNA_2968	4230.437215347336	-0.213934	0.065839	-3.24935	0.0011567	0.13679277850496502	GGTAGACAGGTTTCAGTCTC	NGG	missense	C533Y	0.78	C533Y (0.78)
FBXW7_sgRNA_2790	1813.7491914090272	-0.188231	0.12910903098078608	-1.45793	0.14486091910596774	0.8011677668998768	GCAGTGTTTACATGTTTTGA	NGG	no_change	NA	NA	NA
FBXW7_sgRNA_3254	2621.3088353601515	-0.186624	0.0875829	-2.13083	0.0331031	0.626518	GCAGTCGTTAACAAGTGGAA	NGG	missense	S582L	0.95	S582L (0.95)
FBXW7_sgRNA_3577	2312.5939280264583	-0.171617	0.0887435	-1.93386	0.0531305	0.6832933286975358	GTAATTACCAGCTCAGATGA	NGG	missense	T639I	0.41	T639I (0.41)
FBXW7_sgRNA_352	3363.673859207663	-0.158379	0.0778708	-2.03387	0.0419649	0.6832933286975358	GCAACTCAGACAACAAGAGG	NGG	missense	L45F	0.864	L45F (0.864)
FBXW7_sgRNA_29	2298.58	-0.157961	0.10014293891841654	-1.57735	0.11471467217524946	0.7563536726087209	GTCTTCTGATAGTCTAGCCA	NGG	no_change	NA	NA	NA
FBXW7_sgRNA_130	6565.388904977508	-0.156839	0.0614257	-2.5533	0.0106707	0.48455263897165535	GATCAGGAACTGCTCTCTGT	NGG	nonsense	Q3*	0.44	Q3* (0.44)
FBXW7_sgRNA_2390	2862.2033648409297	-0.156816	0.0821098	-1.90983	0.0561554	0.6832933286975358	GCATTAGTGGGACATACAGG	NGG	no_change	NA	NA	NA
FBXW7_sgRNA_3202	2086.5475084376176	-0.154954	0.0940465	-1.64763	0.0994278	0.7482004902567284	GATTGCATTCACACGTTAAC	NGG	no_change	NA	NA	NA
FBXW7_sgRNA_487	4515.500218155878	-0.142803	0.0632262	-2.25861	0.023907806408735532	0.5821722877592351	GGATTCCCAGCAAGGACAGT	NGG	missense	S72F	0.59	S72F (0.59); Q73*/S72F (0.41)
FBXW7_sgRNA_1051	1897.007030544982	-0.138964	0.10360576599098704	-1.34127	0.17983177032443215	0.8425035841878448	GTATATTCTGAGACTTTGCA	NGG	missense	E192K	0.41	E192K (0.41)
FBXW7_sgRNA_2720	6666.375655626799	-0.138944	0.0625142	-2.2226	0.0262426	0.5952781357232322	GTCTCGAGATGCCACTCTTA	NGG	nonsense	R479*	0.728	R479* (0.728); R479*/S478F (0.182)
FBXW7_sgRNA_1961	2570.5541201190367	-0.136117	0.0892271	-1.52551	0.1271314621581003	0.7703715645965852	GATGGACTGTGTATGAAACC	NGG	missense	S349N	0.78	S349N (0.78)
FBXW7_sgRNA_249	5089.6295933744195	-0.131567	0.0648364	-2.02921	0.0424368	0.6832933286975358	GATCTACCTGGCTTGAGGAA	NGG	missense	V28I	0.437	V28I (0.437); D29N/V28I (0.343)
FBXW7_sgRNA_2130	3258.119065210472	-0.13044	0.0838693	-1.55528	0.11987944183316009	0.7599992005514699	GCTTTCTTATAGGTGCTGAA	NGG	no_change	NA	NA	NA
FBXW7_sgRNA_1822	3717.7954353561154	-0.128225	0.0892492	-1.43671	0.15079974808835267	0.807281	GGCATTTCTCTCTCCAGAGA	NGG	missense	C325Y	0.186	C325Y (0.186)
FBXW7_sgRNA_259	5733.487465589149	-0.125638	0.0587084	-2.14004	0.0323516	0.626518	GTCTTCATCTACCTGGCTTG	NGG	missense	E30K	0.688	E30K (0.688); E31K/E30K (0.172); E30K/D29N (0.112)
FBXW7_sgRNA_2719	7647.527815680385	-0.124496	0.0491988	-2.53047	0.0113909	0.4846090535668977	GTTCTCGAGATGCCACTCTT	NGG	nonsense	R479*	0.56	R479* (0.56); R479*/S478F (0.44)
FBXW7_sgRNA_3701	3740.962845322019	-0.120977	0.0846015	-1.42996	0.15272813100139102	0.808225	GTAGTCACATTGGAGAGTGG	NGG	missense	T662I	0.41	T662I (0.41)
FBXW7_sgRNA_2615	4977.787846215273	-0.116208	0.0636581	-1.82551	0.0679241	0.6964962926537536	GAGATGCATACAACGCACAG	NGG	missense	M467I	0.78	M467I (0.78)
FBXW7_sgRNA_3171	5770.183385784659	-0.114586	0.0550457	-2.08166	0.0373736	0.6755616873842845	GTGTCTCCACATCCCAAACA	NGG	missense	E569K	0.725	E569K (0.725)
FBXW7_sgRNA_3777	5287.550630084226	-0.113402	0.0613064	-1.84976	0.0643478	0.6964962926537536	GCACACCAGCTTTGTGTTTG	NGG	missense	V683M	0.524	V683M (0.524); V683I (0.412)
FBXW7_sgRNA_128	6987.634748933899	-0.109317	0.0578826	-1.88859	0.0589465	0.6940471960796514	GAATCAGGAACTGCTCTCTG	NGG	nonsense	Q3*	0.91	Q3* (0.91)
FBXW7_sgRNA_2040	3143.0983943976385	-0.100512	0.0779705	-1.2891	0.1973620990446868	0.8616011488098662	GCAGAATTGATACTAACTGG	NGG	no_change	NA	NA	NA
FBXW7_sgRNA_3704	5397.560738791398	-0.100324	0.0745383	-1.34594	0.17832345358848548	0.8415165579561359	GCCCACTCTCCAATGTGACT	NGG	missense	S665N	0.408	S665N (0.408); G666R/S665N (0.311)
FBXW7_sgRNA_2987	5908.114935909096	-0.0978034	0.0601058	-1.62719	0.10369760234684124	0.7563536726087209	GCTGTCTACACACGTTGCAG	NGG	no_change	H535Y	0.133	H535Y (0.133)
FBXW7_sgRNA_279	2894.4435233555832	-0.0964436	0.0862004	-1.11883	0.26321274783773446	0.8738838035548873	GGAAGAACAGATGAATCGTG	NGG	nonsense	Q32*	0.41	Q32* (0.41)
FBXW7_sgRNA_454	9047.58	-0.0962974	0.0517631	-1.86035	0.062836	0.6964962926537536	GCATTTTGGCCTCCAGGTCT	NGG	no_change	NA	NA	NA
FBXW7_sgRNA_3695	4540.959743244026	-0.0926148	0.0644246	-1.43757	0.1505565836026524	0.807281	GACCTAGTCACATTGGAGAG	NGG	no_change	NA	NA	NA
FBXW7_sgRNA_2113	4320.699878233116	-0.0902782	0.06481	-1.39297	0.16362952429313976	0.8253441781936506	GTGCAGAGTTCAGTTACCTT	NGG	no_change	NA	NA	NA
FBXW7_sgRNA_2792	1454.9789894383705	-0.0833477	0.11905651126617932	-0.700068	0.483885	0.9402152883577356	GAGTGTTTACATGTTTTGAT	NGG	no_change	NA	NA	NA
FBXW7_sgRNA_232	9454.791811987156	-0.0822727	0.052793	-1.5584	0.1191380348621035	0.7599992005514699	GGGTAACCCTTCCTCAAGCC	NGG	missense	P23S	0.353	P23S (0.353)
FBXW7_sgRNA_2384	1717.414790632019	-0.0814224	0.23696516184184585	-0.343605	0.7311433176819929	0.9906344737388674	GGAACATTAGTGGGACATAC	NGG	missense	T416I	0.91	T416I (0.91)
FBXW7_sgRNA_1299	6540.527871996575	-0.079854	0.0605322	-1.3192	0.18710253362672816	0.8478743482069002	GACCTACAGGCCTCCAGGAA	NGG	missense	T232I	0.349	T232I (0.349); T232I/P231L (0.275)
FBXW7_sgRNA_3535	1801.202621748899	-0.0752859	0.11100653398631503	-0.678211	0.49763783470811174	0.9402152883577356	GTTCTTGTTGAACTGTAAAC	NGG	no_change	NA	NA	NA
FBXW7_sgRNA_1294	9371.69	-0.0697753	0.0527415	-1.32297	0.18584590341220344	0.8457395968307693	GCTGGAGGCCTGTAGGTGGC	NGG	missense	G233D	0.124	G233D (0.124)
FBXW7_sgRNA_3415	2193.66	-0.0696679	0.095213	-0.731705	0.4643486626598438	0.9401556038805996	GAGTGTTTACAAACATTGCA	NGG	no_change	NA	NA	NA
FBXW7_sgRNA_2631	1607.6689767746084	-0.069443	0.11225809605123964	-0.618602	0.5361788649747368	0.9505067523680156	GTATGCATCTTCATGAAAAA	NGG	missense	H468Y	0.86	H468Y (0.86); L469F/H468Y (0.14)
FBXW7_sgRNA_3204	2437.79	-0.0673264	0.0856245	-0.786299	0.43169260472923887	0.9291841990169052	GTTGCATTCACACGTTAACA	NGG	no_change	H575Y	0.14	H575Y (0.14)
FBXW7_sgRNA_1194	8082.36	-0.0644273	0.0576684	-1.1172	0.2639078629719075	0.8738838035548873	GTCAGAGCAGCCAATGGCCA	NGG	missense	A214V	0.41	A214V (0.41)
FBXW7_sgRNA_1656	3618.7444765691266	-0.0642796	0.0772853	-0.831718	0.4055681437450201	0.9234942847495918	GCTCTATGTGCTTTCATTCC	NGG	no_change	NA	NA	NA
FBXW7_sgRNA_2730	5032.312442531042	-0.0530446	0.0587816	-0.902402	0.3668432105173616	0.9145076392493234	GAGATGCCACTCTTAGGGTT	NGG	missense	A481V	0.725	A481V (0.725)
FBXW7_sgRNA_2680	3766.303174288615	-0.0506207	0.0675167	-0.749751	0.4534049363592504	0.9363887093198594	GCCCTCTGCAGAGTTGTTAG	NGG	no_change	NA	NA	NA
FBXW7_sgRNA_502	6480.251545990844	-0.0499794	0.0557623	-0.896294	0.3700955901912804	0.9145076392493234	GTCTTCCAACTGTCCTTGCT	NGG	missense	E78K	0.8	E78K (0.8); E79K/E78K (0.197)
FBXW7_sgRNA_833	2458.1002651000563	-0.0483893	0.10034999682693864	-0.482206	0.6296598150179331	0.9743330528121732	GACGAACTCCAGTAGTATTG	NGG	missense	T144M	0.16	T144M (0.16); S146F (0.104)
FBXW7_sgRNA_105	1946.7364871458908	-0.0474532	0.11657635829061058	-0.407057	0.6839664489162638	0.9840963278803164	GTGGCTTTTGGAAATGAATC	NGG	no_change	NA	NA	NA
FBXW7_sgRNA_1792	7421.857718792495	-0.0464418	0.0511028	-0.908792	0.3634596895162128	0.9129620869535836	GGGCTGAAGACAACCTTCTC	NGG	missense	A315V	0.44	A315V (0.44)
FBXW7_sgRNA_2888	4009.9575221191167	-0.0437998	0.0700839	-0.624963	0.5319955224844697	0.9505067523680156	GATGGCAGGAGGGTTGTTAG	NGG	no_change	NA	NA	NA
FBXW7_sgRNA_410	4023.958845224515	-0.0430122	0.0664701	-0.647091	0.5175733694990301	0.948019	GCAAGGAATGGTGAAGTTGT	NGG	no_change	NA	NA	NA
FBXW7_sgRNA_1742	10795.620529915132	-0.0418779	0.0468891	-0.893128	0.3717886185772221	0.9146427430078554	GAGCTCAGACATGTCGCTAC	NGG	nonsense	Q306*	0.521	Q306* (0.521); Q306*/A305V (0.409)
FBXW7_sgRNA_3155	4406.425688802092	-0.0406122	0.0718587	-0.565167	0.5719599361948429	0.9604892398826268	GTCAATCCGTGTTTGGGATG	NGG	missense	R564C	0.328	R564C (0.328); S562L (0.118)
FBXW7_sgRNA_296	3299.3073625758325	-0.040309	0.0752017	-0.536011	0.5919508422762878	0.9687066418542905	GATGAATCGTGTGGTAGAGG	NGG	missense	R35C	0.41	R35C (0.41)
FBXW7_sgRNA_3851	7625.211395197897	-0.0396993	0.0531514	-0.74691	0.4551180856428028	0.9365024587115056	GACTGAAGAAACCAAGCTGC	NGG	missense	T692I	0.2	T692I (0.2)
FBXW7_sgRNA_1197	9643.369458325838	-0.0396709	0.0574961	-0.689976	0.4902094944212271	0.9402152883577356	GTTGGCCATTGGCTGCTCTG	NGG	missense	G217N	0.78	G217N (0.78); G217D (0.22)
FBXW7_sgRNA_1143	5556.779408447828	-0.0367737	0.0605659	-0.607169	0.5437390834340974	0.9529080838009172	GCAGCAACACCAACAACTTT	NGG	missense	A204V	0.474	A204V (0.474); T205I/A204V (0.33)
FBXW7_sgRNA_3353	1459.4696170095597	-0.0362648	0.121745	-0.297875	0.7657984905979999	0.9946510017904744	GGATTCTACAGTTAAAATCT	NGG	missense	S601F	0.86	S601F (0.86); T602I/S601F (0.14)
FBXW7_sgRNA_982	8181.515512006813	-0.0345005	0.0490838	-0.70289	0.4821241971351233	0.9402152883577356	GAGAGCGGACCTCAGAACCA	NGG	missense	R179H	0.93	R179H (0.93)
FBXW7_sgRNA_1365	1412.5138595154706	-0.032303	0.123966	-0.260579	0.7944168805922482	0.9946510017904744	GTAATTCTCTTTGATAGAGC	NGG	no_change	NA	NA	NA
FBXW7_sgRNA_1289	12183.66755257146	-0.031904	0.0440497	-0.724273	0.4688979431203203	0.9401556038805996	GCAGCCACCTACAGGCCTCC	NGG	missense	P230L	0.482	P230L (0.482); P231S/P230L (0.335)
FBXW7_sgRNA_1958	2793.619545525046	-0.0301456	0.0866972	-0.347711	0.7280570834582738	0.9902266904081874	GAGGTTTCATACACAGTCCA	NGG	no_change	NA	NA	NA
FBXW7_sgRNA_386	4663.556720139657	-0.0283809	0.0626705	-0.45286	0.6506498837814056	0.975125	GAGGAGCACACTGCAAGGAA	NGG	missense	H52Y	0.78	H52Y (0.78)
FBXW7_sgRNA_3259	3953.555934544599	-0.026801	0.0731568	-0.366351	0.7141034473366219	0.9873430171787976	GCATTCCACTTGTTAACGAC	NGG	missense	G586K	0.637	G586K (0.637); G586E (0.18); G586K/S585N (0.104)
FBXW7_sgRNA_272	3964.8923216890826	-0.021107	0.0796822	-0.26489	0.7910942421800656	0.9946510017904744	GCATCTGTTCTTCATCTACC	NGG	no_change	NA	NA	NA
FBXW7_sgRNA_3790	4656.510747428978	-0.0209013	0.0683209	-0.305928	0.7596595674336835	0.994359	GAAAGCTGGTGTGTGCAGTT	NGG	no_change	NA	NA	NA
FBXW7_sgRNA_178	6299.996178163206	-0.0151414	0.0627171	-0.241423	0.809227	0.9946510017904744	GGCAAAAGACGACGAACTGG	NGG	no_change	NA	NA	NA
FBXW7_sgRNA_3788	5977.2402161529335	-0.0137533	0.0701185	-0.196144	0.8444976238907879	0.9946510017904744	GCAAAGCTGGTGTGTGCAGT	NGG	no_change	NA	NA	NA
FBXW7_sgRNA_172	3307.8822034627538	-0.0111964	0.0937073	-0.119483	0.904893	0.9946510017904744	GGCAGCAAAAGACGACGAAC	NGG	no_change	NA	NA	NA
FBXW7_sgRNA_473	4211.868995130015	-0.0106043	0.0657772	-0.161216	0.871924	0.9946510017904744	GGCCAAAATGATTCCCAGCA	NGG	nonsense	Q69*	0.44	Q69* (0.44)
FBXW7_sgRNA_1917	3384.6836716187495	-0.00956705	0.0716454	-0.133533	0.8937715839817227	0.9946510017904744	GTTCTTCTCTTGATGTGCAA	NGG	missense	R338K	0.437	R338K (0.437); R339K/R338K (0.343)
FBXW7_sgRNA_466	5685.36	-0.00923847	0.0555395	-0.166341	0.8678889275547281	0.9946510017904744	GGGGAATCATTTTGGCCTCC	NGG	missense	D71N	0.41	D71N (0.41)
FBXW7_sgRNA_2366	1884.5804864637423	-0.00845333	0.10511226548984988	-0.0804219	0.9359017259501504	0.9946510017904744	GAGTGTCTGAGAACATTAGT	NGG	no_change	NA	NA	NA
FBXW7_sgRNA_1219	9326.370460606297	-0.00801106	0.0540885	-0.14811	0.8822557191333942	0.9946510017904744	GCGTTGTTGCCCTTGGCCAT	NGG	no_change	NA	NA	NA
FBXW7_sgRNA_3169	2774.2859538212997	-0.0064994	0.0809674	-0.0802717	0.9360211272712424	0.9946510017904744	GGTGTTTGGGATGTGGAGAC	NGG	no_change	NA	NA	NA
FBXW7_sgRNA_1711	4230.595094850846	-0.00645566	0.0755382	-0.0854621	0.9318940005379208	0.9946510017904744	GGCTGCTTGTAGCAGGTCTT	NGG	missense	A304T	0.8	A304T (0.8); A305T/A304T (0.2)
FBXW7_sgRNA_2992	4379.951267305072	-0.00620913	0.0849314	-0.0731075	0.941721	0.9946510017904744	GCCCTGCAACGTGTGTAGAC	NGG	missense	G539R	0.177	G539R (0.177)
FBXW7_sgRNA_1308	7754.51	-0.00507505	0.0542193	-0.0936022	0.9254251708665486	0.9946510017904744	GGCCATTCCTGGAGGCCTGT	NGG	nonsense	W237*	0.309	W237* (0.309); W237*/E236K (0.215); E236K (0.184)
FBXW7_sgRNA_1007	3156.7627102718247	-0.00455261	0.0795087	-0.0572593	0.9543386429357188	0.9947750189370188	GCTTTCCCAAAGAAAAAGAG	NGG	missense	G184K	0.78	G184K (0.78); G184E (0.209)
FBXW7_sgRNA_1182	5536.220972716405	-0.00416896	0.0659199	-0.0632427	0.9495732272298134	0.9946510017904744	GGGGACCTCAGAGCAGCCAA	NGG	missense	L212F	0.78	L212F (0.78)
FBXW7_sgRNA_1725	5104.176338970017	-0.0016116	0.0694902	-0.0231918	0.981497	0.9963927559243978	GTGTCTGAGCTGCTTGTAGC	NGG	no_change	NA	NA	NA
FBXW7_sgRNA_591	2608.852859397497	-0.00158341	0.0867451	-0.0182536	0.985437	0.9965691639828708	GGGAAACCAAGAAGAACAAG	NGG	nonsense	Q95*	0.41	Q95* (0.41)
FBXW7_sgRNA_3699	4025.8190250103103	8.236623940975403e-4	0.0725767	0.0113489	0.9909451189108008	0.9981547045727208	GCTAGTCACATTGGAGAGTG	NGG	no_change	T662I	0.133	T662I (0.133)
FBXW7_sgRNA_69	3457.9061287162126	0.00152369	0.0861465	0.0176872	0.9858884303507568	0.9965691639828708	GGGTCCAAGAAGTAGCAAGC	NGG	no_change	NA	NA	NA
FBXW7_sgRNA_991	9661.08	0.00208108	0.0486599	0.0427678	0.9658866319395476	0.9957130762689484	GGAGGTCCGCTCTTTTTCTT	NGG	missense	R179C	0.404	R179C (0.404)
FBXW7_sgRNA_2983	7440.584392902429	0.00255992	0.0519612	0.049266	0.960707	0.9952733555645236	GACCTGTCTACACACGTTGC	NGG	missense	T532I	0.2	T532I (0.2)
FBXW7_sgRNA_504	6999.730429455225	0.00329673	0.12264145929409338	0.026881	0.9785546415190076	0.9959832780407324	GTTCTTCCAACTGTCCTTGC	NGG	missense	E78K	0.437	E78K (0.437); E79K/E78K (0.343)
FBXW7_sgRNA_1491	1387.7478333611875	0.00391499	0.13593516537058986	0.0288004	0.9770237701475848	0.9959832780407324	GTCATATGTTTTACTTGTGT	NGG	missense	M268I	0.2	M268I (0.2)
FBXW7_sgRNA_3762	5386.644868724835	0.00425666	0.0626214	0.0679746	0.9458058885264324	0.9946510017904744	GAGAGCCTCAAACACAAAGC	NGG	missense	A677V	0.86	A677V (0.86); S678L/A677V (0.14)
FBXW7_sgRNA_652	3365.632046361649	0.00555212	0.0766089	0.0724735	0.9422250627063152	0.9946510017904744	GGCTGGTGAACAAGATGAGG	NGG	missense	A105V	0.2	A105V (0.2)
FBXW7_sgRNA_20	2322.8349497964496	0.00580365	0.0993477	0.0584176	0.9534160220702712	0.9946510017904744	GAGACTATCAGAAGATGCAA	NGG	no_change	NA	NA	NA
FBXW7_sgRNA_2641	1503.579468272647	0.00653963	0.1353757303023257	0.0483073	0.961471	0.9952733555645236	GATCTTCATGAAAAAAGGTA	NGG	missense	H470Y	0.437	H470Y (0.437); H470Y/L469F (0.343)
FBXW7_sgRNA_607	4552.746581322096	0.00869447	0.0677806	0.12827379481214476	0.8979323024740489	0.9946510017904744	GATCTTCCTCTTGTTCTTCT	NGG	missense	E100K	0.406	E100K (0.406); D101N/E100K (0.319)
FBXW7_sgRNA_1840	1626.45	0.00919042	0.12036827383286994	0.0763526	0.939139	0.9946510017904744	GAAATGCAAAGAAGAGGGTA	NGG	no_change	NA	NA	NA
FBXW7_sgRNA_2985	4847.718086909771	0.00950534	0.0647095	0.14689256927271593	0.8832168171609636	0.9946510017904744	GCCTGTCTACACACGTTGCA	NGG	no_change	NA	NA	NA
FBXW7_sgRNA_1302	4483.126989170257	0.0110655	0.0669444	0.16529372310765883	0.8687127991002608	0.9946510017904744	GATTCCTGGAGGCCTGTAGG	NGG	missense	E236K	0.91	E236K (0.91)
FBXW7_sgRNA_2794	2136.112689985114	0.0138985	0.10298186219601914	0.1349611436538873	0.8926425960600288	0.9946510017904744	GCATCAAAACATGTAAACAC	NGG	no_change	NA	NA	NA
FBXW7_sgRNA_1117	5163.6	0.0154782	0.0638264	0.24250414297542897	0.8083895470212686	0.9946510017904744	GGAACATGGTACAAGCCCAG	NGG	missense	C202Y	0.91	C202Y (0.91)
FBXW7_sgRNA_3862	9454.68	0.0168272	0.0487031	0.3455064547464498	0.7297136585287783	0.9906344737388674	GGAAACCAAGCTGCTGGTGC	NGG	missense	T695I	1	T695I (1)
FBXW7_sgRNA_2863	2013.6209938070751	0.0184159	0.0966713	0.1905	0.8489173442939509	0.9946510017904744	GCTGTGTTCAATATGATGGC	NGG	no_change	Q508*	0.133	Q508* (0.133)
FBXW7_sgRNA_481	4083.4947087115343	0.0185979	0.0678348	0.27416496704469195	0.7839578492050832	0.9946510017904744	GTCCTTGCTGGGAATCATTT	NGG	missense	G75R	0.352	G75R (0.352); G75E (0.112)
FBXW7_sgRNA_2864	2879.709570849107	0.0191985	0.0898946	0.2135673912277083	0.8308844307043219	0.9946510017904744	GGCCATCATATTGAACACAG	NGG	missense	D510N	0.349	D510N (0.349); G511S/D510N (0.275)
FBXW7_sgRNA_291	2808.4843916021973	0.0217127	0.0850952	0.2551583187548838	0.7986008225453093	0.9946510017904744	GCAGATGAATCGTGTGGTAG	NGG	no_change	NA	NA	NA
FBXW7_sgRNA_3877	8319.381797384049	0.0217214	0.0535882	0.4053398181535282	0.6852277415814392	0.9840963278803164	GAAGTCCAGCACCAGCAGCT	NGG	missense	D701N	1	D701N (1)
FBXW7_sgRNA_588	5129.227108626198	0.0228737	0.057699	0.39643143042725054	0.6917867832443829	0.9857361822677108	GTGTTCTTCTTGGTTTCCTG	NGG	missense	E97K	0.86	E97K (0.86); E97K/E96K (0.14)
FBXW7_sgRNA_1375	2178.1660477093387	0.023824	0.0958343	0.2485962262981697	0.8036731278573855	0.9946510017904744	GCTCTTTGATAGAGCTGGAG	NGG	no_change	NA	NA	NA
FBXW7_sgRNA_2364	2474.1344935771326	0.024375	0.0851524	0.2862513550218092	0.7746856129090995	0.9946510017904744	GCAGTGTCTGAGAACATTAG	NGG	no_change	NA	NA	NA
FBXW7_sgRNA_2449	2698.770526814448	0.0246228	0.0888262	0.27720231478659085	0.7816247623097419	0.9946510017904744	GGAGACAACATCATCATTAG	NGG	no_change	NA	NA	NA
FBXW7_sgRNA_670	3945.893279075286	0.0279583	0.0686893	0.4070257251056092	0.6839890941589317	0.9840963278803164	GCAAGATGAGGAGGATGAGG	NGG	no_change	NA	NA	NA
FBXW7_sgRNA_2275	1646.5508376729465	0.0304125	0.1296148603070766	0.23463733397457953	0.8144902300291104	0.9946510017904744	GTGACAACACTTTAAAAGTT	NGG	no_change	NA	NA	NA
FBXW7_sgRNA_3629	1400.8742003014431	0.031172	0.13503138397451353	0.23084986296641857	0.8174314422220801	0.9946510017904744	GAAACTATGGGACTTGAAAA	NGG	no_change	NA	NA	NA
FBXW7_sgRNA_1323	4622.798299777778	0.0323184	0.0712325	0.4537032160787066	0.6500424518366956	0.974622	GCATTTTTAGCCATTCCTGG	NGG	no_change	NA	NA	NA
FBXW7_sgRNA_3713	3745.342231425047	0.0323871	0.0829409	0.39048371882536786	0.6961788921967591	0.9857361822677108	GCATTGGAGAGTGGGGGGAG	NGG	no_change	NA	NA	NA
FBXW7_sgRNA_2254	1822.660421989156	0.0329491	0.1112049712355738	0.29629140008084087	0.7670075530087538	0.9946510017904744	GATCAGAACCACTAACTATT	NGG	missense	D399N	0.352	D399N (0.352)
FBXW7_sgRNA_202	6718.869203303318	0.0329819	0.0537804	0.6132713675037186	0.5396969223159146	0.9512950132584646	GGAACTGGAGGCTCTCTGAG	NGG	missense	T15I	0.91	T15I (0.91)
FBXW7_sgRNA_1165	7841.807667552915	0.0357432	0.0538457	0.6638078891521086	0.5068132757416111	0.9417836416903024	GTGAGGTCCCCAAAAGTTGT	NGG	missense	D211N	0.381	D211N (0.381)
FBXW7_sgRNA_557	6545.802179574044	0.0372086	0.062183	0.5983719537031928	0.5495917752885988	0.9544146199426812	GCGGTAGATGAGGACTCCTC	NGG	no_change	NA	NA	NA
FBXW7_sgRNA_1557	5567.531475292155	0.0397123	0.0780886	0.5085545777817441	0.6110644741036451	0.970452	GTGAAGTCTCGTTGAAACTG	NGG	missense	D279N	0.381	D279N (0.381)
FBXW7_sgRNA_3715	3150.6422844114495	0.0422595	0.0759189	0.5566400526354555	0.5777733826141243	0.9629556376902072	GATTGGAGAGTGGGGGGAGT	NGG	no_change	NA	NA	NA
FBXW7_sgRNA_2643	2480.3798472125304	0.0460139	0.0956447	0.4810917688605303	0.6304512778785591	0.9743330528121732	GTCTTCATGAAAAAAGGTAA	NGG	missense	H470Y	0.8	H470Y (0.8); H470Y/L469F (0.2)
FBXW7_sgRNA_1615	1560.9287927922906	0.0489583	0.25527929844350294	0.19178323017210724	0.8479120075076769	0.9946510017904744	GTATGCATTTTTTTCTTAGT	NGG	no_change	NA	NA	NA
FBXW7_sgRNA_346	4780.135948277233	0.0507315	0.0609191	0.8327676838341018	0.404976	0.9234942847495918	GCAGCAACTCAGACAACAAG	NGG	nonsense	Q44*	0.51	Q44* (0.51); L45F/Q44* (0.354)
FBXW7_sgRNA_3488	3862.0097627041505	0.0509172	0.0779069	0.6535651848159838	0.5133919804665557	0.9448141579134288	GACAGCACTCTGATGCTTGT	NGG	missense	A626T	0.472	A626T (0.472); A626T/S625N (0.328); V627M/A626T (0.11)
FBXW7_sgRNA_1146	5494.387984486727	0.0514913	0.0563777	0.9133271752666722	0.3610704940081937	0.91176	GGCAACACCAACAACTTTTG	NGG	missense	T205I	0.406	T205I (0.406); P206S/T205I (0.282); P206L/T205I (0.112); T205I/A204V (0.101)
FBXW7_sgRNA_3143	2453.718036782334	0.0519388	0.0878979	0.5908987960924346	0.5545882327022151	0.9544146199426812	GGATACATCAATCCGTGTTT	NGG	missense	T561I	0.86	T561I (0.86); S562L/T561I (0.14)
FBXW7_sgRNA_646	3661.590850269846	0.0521001	0.0692404	0.7524516322034672	0.45177950643652887	0.9363887093198594	GCATGCTGGTGAACAAGATG	NGG	missense	A105V	0.95	A105V (0.95)
FBXW7_sgRNA_992	7539.06	0.0566547	0.059305	0.9553110830604636	0.3394204043952965	0.906659	GAGGTCCGCTCTTTTTCTTT	NGG	missense	R179C	0.78	R179C (0.78)
FBXW7_sgRNA_1144	4348.277360661524	0.05748	0.0684622	0.839587	0.4011397822651616	0.9234942847495918	GAGCAACACCAACAACTTTT	NGG	missense	T205I	0.349	T205I (0.349); T205I/A204V (0.274)
FBXW7_sgRNA_3810	4024.546066624213	0.0581584	0.0709195	0.8200620763120925	0.4121807200604096	0.9270717333996072	GGTGCAGTTGGGAGTCGGAA	NGG	missense	A685V	0.91	A685V (0.91)
FBXW7_sgRNA_1584	3484.907565508694	0.0583192	0.0727104	0.802075	0.4225094775914134	0.9274219652731144	GATTTCATTGCTCCCTAAAG	NGG	missense	S282L	1	S282L (1)
FBXW7_sgRNA_81	8442.115341821096	0.0583816	0.0533526	1.0942584682539254	0.2738416348124161	0.8760750308939048	GAAGCCAGCTTGCTACTTCT	NGG	no_change	NA	NA	NA
FBXW7_sgRNA_1695	6107.304461192735	0.0589464	0.063944	0.9218449492325416	0.35660945761638996	0.9101876865429128	GTAGCAGGTCTTTGGGTTCC	NGG	no_change	NA	NA	NA
FBXW7_sgRNA_3812	4355.284468561715	0.0612045	0.0620288	0.9867114086653836	0.32378413555016805	0.9027348846205214	GTGCAGTTGGGAGTCGGAAT	NGG	missense	A685V	0.44	A685V (0.44)
FBXW7_sgRNA_1329	2468.4967926261857	0.062308	0.0998018	0.6243167037131097	0.5324196161789556	0.9505067523680156	GGAATGGCTAAAAATGTTTC	NGG	no_change	NA	NA	NA
FBXW7_sgRNA_3301	1920.853155900403	0.063111	0.11949050420152936	0.5281678955314636	0.5973828099634133	0.9700408730105228	GAGACAATATTCTTGTCTCT	NGG	no_change	NA	NA	NA
FBXW7_sgRNA_2922	1617.8366865376536	0.0649204	0.10991083820161332	0.5906637800154014	0.5547457210235736	0.9544146199426812	GGCATATGATTTTATGGTAA	NGG	missense	A518V	0.2	A518V (0.2)
FBXW7_sgRNA_2035	1382.048601861997	0.0651429	0.13812274210255238	0.47163066823998584	0.63719	0.9744460448214946	GGCACAGAATTGATACTAAC	NGG	missense	H359Y	0.2	H359Y (0.2)
FBXW7_sgRNA_853	3579.604877044586	0.0661111	0.0717816	0.9210040562147987	0.35704830931046355	0.9101876865429128	GGGCAGGTCCACAATACTAC	NGG	no_change	D151N	0.13	D151N (0.13)
FBXW7_sgRNA_3703	4062.6378461096974	0.0696277	0.0658021	1.0581379618162243	0.28999254967078447	0.8833991554842182	GAGTCACATTGGAGAGTGGG	NGG	missense	T662I	0.78	T662I (0.78)
FBXW7_sgRNA_719	5615.818603406828	0.072034	0.0651851	1.1050681012160355	0.26913	0.8738838035548873	GATCAAAATCGTCACTCTCC	NGG	missense	D126N	0.409	D126N (0.409)
FBXW7_sgRNA_1233	5920.957261050164	0.0753196	0.0620664	1.2135336520630102	0.22492585630719375	0.8696886842477428	GTCGGCGTCGTTGTTGCCCT	NGG	missense	R223H	0.688	R223H (0.688); R224Q/R223H (0.172); R223H/R222Q (0.112)
FBXW7_sgRNA_2047	3404.2185885421104	0.0758936	0.0751652	1.0096910602652704	0.3126433268400226	0.9020782910702334	GTTGATACTAACTGGAGGCG	NGG	missense	T363I	0.41	T363I (0.41)
FBXW7_sgRNA_1422	4470.313731901703	0.0794512	0.0658548	1.2064601252258658	0.22764012505848516	0.8696886842477428	GCTAAAGCAAGCAATTTCTC	NGG	missense	A252T	0.389	A252T (0.389)
FBXW7_sgRNA_3141	2342.3525805976506	0.0796646	0.0975197	0.8169073341963444	0.4139813861720834	0.9270717333996072	GTGATACATCAATCCGTGTT	NGG	missense	T561I	0.725	T561I (0.725)
FBXW7_sgRNA_3486	3660.5874536812703	0.080059	0.0726834	1.1014759309262778	0.27068957433210217	0.8738838035548873	GCAGCACTCTGATGCTTGTT	NGG	missense	A626T/S625N	0.674	A626T/S625N (0.674); A626T (0.19)
FBXW7_sgRNA_1266	2358.733587313422	0.0839806	0.10255578979919908	0.8188774610668728	0.4128563304685035	0.9270717333996072	GTGGCTGGACAGATGTAATT	NGG	no_change	NA	NA	NA
FBXW7_sgRNA_3886	4764.913583912429	0.086391	0.0614187	1.4065896526108992	0.1595491031250492	0.8158569657673087	GCTGGTGCTGGACTTTGATG	NGG	no_change	NA	NA	NA
FBXW7_sgRNA_2732	3827.194901379248	0.0924969	0.0690216	1.3401155419991535	0.18020778396466916	0.8425857568377473	GGATGCCACTCTTAGGGTTT	NGG	missense	A481V	0.86	A481V (0.86); T482I/A481V (0.14)
FBXW7_sgRNA_68	5445.414764377608	0.0990062	0.0644557	1.5360344684969451	0.12452992685122873	0.7680301940210189	GCTTGCTACTTCTTGGACCT	NGG	no_change	NA	NA	NA
FBXW7_sgRNA_2204	3895.806737570765	0.0992775	0.080837	1.2281203279959387	0.21940180109781188	0.8696886842477428	GTCACATGCTTACAGTTTTG	NGG	missense	T385I	0.91	T385I (0.91)
FBXW7_sgRNA_1762	3217.309578027818	0.1057045484872482	0.0825599	1.2803378221512922	0.20042635128056027	0.8650706052449467	GTGTCGCTACTGGAGAATTT	NGG	missense	R309C	0.91	R309C (0.91)
FBXW7_sgRNA_251	5419.721720788832	0.10831342844265857	0.073886	1.4659528439486489	0.14266113408036069	0.7988625569493001	GCATCTACCTGGCTTGAGGA	NGG	missense	D29N	0.51	D29N (0.51); D29N/V28I (0.354)
FBXW7_sgRNA_1709	3682.6673785348894	0.10945837689128296	0.0722012	1.5160191030948913	0.12951452206791905	0.7703715645965852	GCTGCTTGTAGCAGGTCTTT	NGG	missense	A304T	0.864	A304T (0.864)
FBXW7_sgRNA_3631	1740.752283101872	0.11164048761216504	0.14274877139150832	0.7820766968703046	0.4341695008536699	0.9291841990169052	GAACTATGGGACTTGAAAAC	NGG	no_change	NA	NA	NA
FBXW7_sgRNA_2369	2871.854429564403	0.11355627963986438	0.0841472	1.3494962968747868	0.1771776089809841	0.8415165579561359	GCACTAATGTTCTCAGACAC	NGG	missense	V418M	0.418	V418M (0.418)
FBXW7_sgRNA_1196	7823.22	0.11374324419099512	0.0504489	2.2546242257265217	0.0241569	0.5821722877592351	GCAGAGCAGCCAATGGCCAA	NGG	missense	A214V	0.725	A214V (0.725)
FBXW7_sgRNA_3697	4032.3070840508944	0.11526299108087391	0.0630431	1.8283192296708437	0.0675017	0.6964962926537536	GCCTAGTCACATTGGAGAGT	NGG	no_change	NA	NA	NA
FBXW7_sgRNA_945	655.3293858104589	0.11882314857289608	0.19176691449494643	0.6196227794864343	0.5355061658614466	0.9505067523680156	GTTATAGATGAAAAGAAAGT	NGG	no_change	NA	NA	NA
FBXW7_sgRNA_1274	8333.986994820178	0.12514031729138805	0.0581891	2.1505808046226607	0.0315093	0.6252370776804885	GCATCTGTCCAGCCACCTAC	NGG	missense	S227F	0.804	S227F (0.804)
FBXW7_sgRNA_2078	3094.9621003962834	0.12765167039879668	0.2416315908669718	0.5282904852829207	0.5972977344687527	0.9700408730105228	GGGAGAACTCAAATCTCCTA	NGG	missense	L370F	0.41	L370F (0.41)
FBXW7_sgRNA_1328	2153.882356636739	0.13964164280334074	0.12180559390476846	1.1464304579682694	0.2516170861682848	0.8696886842477428	GAAACATTTTTAGCCATTCC	NGG	missense	M240I	0.91	M240I (0.91)
FBXW7_sgRNA_1053	1390.5435513687098	0.1467241454177359	0.12986737997992506	1.1297998422730675	0.2585605747004706	0.8738838035548873	GCAAAGTCTCAGAATATACA	NGG	no_change	NA	NA	NA
FBXW7_sgRNA_3374	1510.9247242136323	0.1577659515700751	0.12902018683700084	1.2228005201185344	0.2214050489769761	0.8696886842477428	GAAATCTGGGATATCAAAAC	NGG	no_change	NA	NA	NA
FBXW7_sgRNA_1994	3594.8944486044343	0.1680035887932109	0.0733371	2.290839165661482	0.0219727	0.5655157741679944	GTGATGTATGCACTTTTCCA	NGG	no_change	NA	NA	NA
FBXW7_sgRNA_2475	1875.7161696482915	0.1733866349641671	0.11140905777959544	1.5563064477861768	0.11963523893785734	0.7599992005514699	GCATTAGTGGATCTACAGAT	NGG	no_change	NA	NA	NA
FBXW7_sgRNA_1613	1031.0763929357222	0.17377326304906313	0.14352993379242857	1.210710953858393	0.22600620278461653	0.8696886842477428	GGATAATCTTTACCTCTTTA	NGG	no_change	NA	NA	NA
FBXW7_sgRNA_3681	3406.0241093424197	0.174647	0.0727795	2.3996761372305415	0.0164096	0.5298436876150449	GATTCGAAACCTAGTCACAT	NGG	nonsense	R658*	0.91	R658* (0.91)
FBXW7_sgRNA_3299	3019.0648069891568	0.1790553636615282	0.0922109	1.9418030993344728	0.0521609	0.6832933286975358	GAAGACAATATTCTTGTCTC	NGG	no_change	NA	NA	NA
FBXW7_sgRNA_3074	1103.2814464177866	0.21696202484076357	0.13638690769855877	1.5907833713796873	0.1116583364813364	0.7563536726087209	GTGTGTCTTTTGTAGTTTGA	NGG	no_change	NA	NA	NA
FBXW7_sgRNA_529	115.64258359476432	0.24307563123303577	0.30078043545613264	0.8081497417357358	0.41900438576080223	0.9270717333996072	GAACAATAATAGATTTATTT	NGG	no_change	NA	NA	NA
FBXW7_sgRNA_947	891.3236936776691	0.27562961180185297	0.15657199741228436	1.760401708844953	0.0783397	0.7125316454125237	GAACTTTCTTTTCATCTATA	NGG	missense	R170K	0.41	R170K (0.41)
