## Supplementary Table 5: List of all cell lines and culture conditions. for "CRISPR-enabled genetic screens identify synthetic lethal targets across frequently altered cancer drivers"

### Sheet: Suppl Table 1
Cell Line	Cell culture media	IncuCyte seeding density (cells)	Length of IncuCyte assay (days)	Clonogenic survival assay seeding density (cells)	Length of clonogenic survival assays (days)	Puromycin (ug/mL)	Nourseothricin (NTC) (ug/mL)	Lonza Nucleofector 4D Program
A549	DMEM + 10% FBS + 1% P/S			300	10	2	1600	CA-137
A549-KEAP1-OE/OE Clone 4A1	DMEM + 10% FBS + 1% P/S
A549-KEAP1-OE/OE Clone 6A2	DMEM + 10% FBS + 1% P/S
BEAS2B	DMEM + 10% FBS + 1% P/S	200		500	8	2	600	CA-189
BEAS2B-SV40-ARID1A-/-V9A6	DMEM + 10% FBS + 1% P/S			500	8	2	600
BEAS2B-SV40-Cas9-KMT2D-/-R5.8	DMEM + 10% FBS + 1% P/S
BEAS2B-SV40-Cas9-KMT2D-/-R5.9	DMEM + 10% FBS + 1% P/S
BEAS2B-SV40-Cas9-KMT2D-/-S5.20	DMEM + 10% FBS + 1% P/S
BEAS2B-SV40-Cas9-KMT2D-/-S5.32	DMEM + 10% FBS + 1% P/S
BRONCH2-hTERT/BMI	RPMI 1640 + 10% FBS + 1% P/S							CA-189
CALU1	McCoy's 5a + 10% FBS + 1% P/S							CA-137
CALU6	DMEM + 10% FBS + 1% P/S							DS-150
COL-hTERT	DMEM + 10% FBS + 1% P/S	300		200	7			CM-189
COL-hTERT Cas9 p53-/- FBXW7 R465C/- D5	DMEM + 10% FBS + 1% P/S	300		200	7			CM-189
COL-hTERT Cas9 p53-/- FBXW7-/- B3	DMEM + 10% FBS + 1% P/S	300		200	7			CM-189
COL-hTERT Cas9 p53-/- FBXW7-/- B9	DMEM + 10% FBS + 1% P/S	300		200	7			CM-189
COL-hTERT Cas9 p53-/- PAC KO	DMEM + 10% FBS + 1% P/S	300		200	7			CM-189
COV644	DMEM + 10% FBS + 1% P/S			1000	20	8
DLD-1	RPMI + 10% FBS + 2 mM Na-Pyr + 1% P/S
EFE184	RPMI 1640 + 10% FBS + 1% P/S			900	8	7
EFO27	RPMI 1640 + 20% FBS + 2mM Glutamin + 1X NEAA + 1mM Sodium Pyruvate			500	11	4
EMTOKA	RPMI 1640 + 10% FBS + 1% P/S	1750	9					DS-138
ES2	McCoy's 5a + 10% FBS + 1% P/S			2000	11	1		CA-137
ESS-1	RPMI 1640 + 10% FBS + 1% P/S	2000	7					CM-137
FT282-hTERT p53R175H	DMEM/F12 + 5% FBS + 1% USG + 1% P/S			400	12	4	200	CA-158
FT282-hTERT-TP53-/R175H-V1-CCNE1 OE-C3	DMEM/F12 + 5% FBS + 1% USG + 1% P/S			600	12	4	200	CA-158
FT282-hTERT-TP53-/R175H-V1-CCNE1 OE-C4	DMEM/F12 + 5% FBS + 1% USG + 1% P/S
FT282-hTERT-TP53-/R175H-V1-Ch13qDel-/+ Clone 1-A2	DMEM/F12 + 5% FBS + 1% USG + 1% P/S
FUOV1	DMEM/F12 + 10% FBS + 1% P/S			1500	15	2
HCC1569	RPMI 1640 + 10% FBS + 1% P/S			750	21	1
JHOC5	DMEM/F12 + 10% FBS + 0.1mM NEAA			1000	11	2
K562	IMDM + 10% FBS + 1% P/S					3		CM-158
K562-DNMT3A R882H/+ Clone 16	IMDM + 10% FBS + 1% P/S					3
K562-SF3B1 K666N/+ Clone 6	IMDM + 10% FBS + 1% P/S					3
K562-SRSF2 P95H/+/+ Clone 6	IMDM + 10% FBS + 1% P/S					3
K562-U2AF1 Q157R/Q157R/+/+ Clone 11	IMDM + 10% FBS + 1% P/S					3
KLE	DMEM/F12 + 10% FBS + 1% P/S	1500	12	2000				CM-137
KYSE30	RPMI 1640: Ham's F12 (1:1) + 2mM Glutamine + 2% FBS	1800	5
MERO25	Ham's F12 + 15%FBS + 2mM Glutamine + 1% P/S	500		600	10	2
NCI-H1299	RPMI 1640 + 10% FBS + 1% P/S
NCI-H1792	RPMI 1640 + 10% FBS + 1% P/S			1500	14	2		CA-137
NCI-H1975	RPMI 1640 + 10% FBS + 1% P/S							CA-137
NCI-H2030	RPMI 1640 + 10% FBS + 1% P/S							EH-100
NCI-H2073	RPMI 1640 + 10% FBS + 1% P/S							EH-100
NCI-H2172	RPMI 1640 + 10% FBS + 1% P/S			2000		4
NCI-H358	RPMI 1640 + 10% FBS + 1% P/S							DS-137
NCI-H460	RPMI 1640 + 10% FBS + 1% P/S							DS-137
NCI-H727	RPMI 1640 + 10% FBS + 1% P/S							EH-100
NCI-H838	RPMI 1640 + 10% FBS + 1% P/S	500		500	9	2		EH-100
NCI-H838 STK11 C4	RPMI 1640 + 10% FBS + 1% P/S	500
NCI-H838 STK11 C8	RPMI 1640 + 10% FBS + 1% P/S	500
NUGC3	RPMI 1640 + 10% FBS + 1% P/S	1500	7
OVCAR3	RPMI1640 + 20%FBS + 10ug/ml Bovine Insulin			1400	16	0.5
OVISE	RPMI 1640 + 10% FBS + 1% P/S			2000	20	3		CM-138
OVTOKO	RPMI 1640 + 10% FBS + 1% P/S			1000	11	4
RPE1-hTERT Cas9 p53-/- PAC KO	DMEM + 10% FBS + 1% P/S	300	7			2		EA-104
RPE1-hTERT-Cas9-TP53-/-dPAC-CDK12-/-4-10	DMEM + 10% FBS + 1% P/S					2
RPE1-hTERT-Cas9-TP53-/-dPAC-CDK12-/-4-3	DMEM + 10% FBS + 1% P/S					2
RPE1-hTERT-Cas9-TP53-/-dPAC-Ch18qDel-/+ Clone 46	DMEM + 10% FBS + 1% P/S					2
RPE1-hTERT-Cas9-TP53-/-dPAC-FBXW7-/-AK2.11	DMEM + 10% FBS + 1% P/S					2
RPE1-hTERT-Cas9-TP53-/-dPAC-FBXW7-/-AK2.5	DMEM + 10% FBS + 1% P/S					2
RPE1-hTERT-Cas9-TP53-/-dPAC-FBXW7-/-AK2.9	DMEM + 10% FBS + 1% P/S					2
RPE1-hTERT-Cas9-TP53-/-dPAC-IDH1 R132H/+ Clone HO3-31	DMEM + 10% FBS + 1% P/S					2
RPE1-hTERT-Cas9-TP53-/-dPAC-STK11-/-T2-19	DMEM + 10% FBS + 1% P/S	600	7	600		2
RPE1-hTERT-Cas9-TP53-/-dPAC-STK11-/-T2-8	DMEM + 10% FBS + 1% P/S					2
RPE1-hTERT-Cas9-TP53-/-dPAC-TET2 KO Clone HE1-8	DMEM + 10% FBS + 1% P/S					2
SKLU1	DMEM + 10% FBS + 1% P/S			1000	18	2
SKOV3	McCoy's 5a + 10% FBS + 1% P/S			1400	11	2		FE-132
SUM149PT	Ham's F12 + 5%FBS + 10mM HEPES + 1ug/ml Hydrocortisone + 5ug/ml Insulin			1000	7	1
SW480	DMEM + 10% FBS + 1% P/S	1000	9					DS-137
TOV21G	MCDB 105:Medium 199 + 2 g/L NaHCO3 + 15% FBS + 1% P/S			1000	10	3		CM-138
TOV21G shGFPT1 #183 (C4A)	MCDB 105:Medium 199 + 2 g/L NaHCO3 + 15% FBS + 1% P/S			1000	10	3
UMC11	RPMI 1640 + 10% FBS + 1% P/S							EH-100
Lenti-X 293T	DMEM + 10% FBS + 1% P/S
DLD-1 FNLS (clone 9)	RPMI + 10% FBS + 2 mM Na-Pyr + 1% P/S
