## Supplementary Table 6: List of all sgRNAs and primers used for gene editing efficiencies. for "CRISPR-enabled genetic screens identify synthetic lethal targets across frequently altered cancer drivers"

### Sheet: Suppl Table 3
sgRNA ID	sgRNA sequence	Forward primers for PCR	Reverse primer for PCR
AAVS1 sg1	GGGGCCACTAGGGACAGGAT	ACCAGGATCAGTGAAACGCA	GGATTCGGGTCACCTCTCAC
OSR2 sg1	GAACACCTTCCCGGCCACGG	TCTGGCCCAGGAGGATGAAG	CATCTCCGTGATGGTGGAGC
IL25 sg1	CACTGCGTCAGCCTACAGAC	CCAGGACCAGTTGGAAAGCAC	GAGGAAGAGACAGGAGTGGT
UBE2C sg2	GGGCGTGAGGAACTTCACTG	ACCAGCTCAACAGTTTGTCT	TGGAGAGAAAGAGAAGGTCA
UBE2C sg4	TCCATCCAGAGCCTTCTAGG	CTGGAGCTTACTCTGCAACT	GGTGGAGAGAAAGAGAAGGT
UBE2S sg1	CTGACCGCAGACCCACCCGA	AGTTCAAGGGTGATTGACAG	CCTTGTGGGAAAAGAGTACA
UBE2S sg4	ACAAGAAGCGGGCGCTGCGG	AGAACTACGAGGAGTATGCG	CATGAGGCTTTACAAGGACC
GFPT1 sg1	TTGGATAACTCTCTCCACCA	GTGGCATTTTGACGGAACAATT	CGTGTGTACTGTGTACATGTCC
GFPT1 sg3	TTAGGTGTGGGATTTGATGG	GCCCATCTTTTGCATTTCTCC	GAATGGGGAGGGGAAAAGGA
ARID1B sg2	ATGGCCCTCCAGGCCCACAG	GGATGTTTTGTCAGGTCATT	ATTAAAGCAGAAAATCCGTG
ARID1B sg4	TCATCTCTCCAGCATCCCGG	CCAGAAAACCTTCATCTCTG	TAGGAACTGGGACTCTCGTA
GFPT2 sg1	GATCTTCGAAACCCTCATCA	AGAAGCGTTTTCTTCCAAACAC	ATGACTGTGGCTTTGTACCCTT
GFPT2 sg3	GTGTGGCAACGGCTTCTCCT	GTTCTGGTTTGTGGTACTTCCC	GTTGCCCACCTCTAAAAATCTG
MARK2 sg1	GTGTCGGGCCAACTTCACCT	CCTGAACCAGACGAGCTGTT	TTCTCTGACCAGCGAAACCC
MARK2 sg2	TAGGCTCCACACATCCACCT	ATGCTGCCCCAGAACTCTTC	TGAGCTTCTGCCCTCAACAG
MARK3 sg1	GTGCTAAATCCAATTAAACG	AAGCTGCACCCATGTACTTCA	TGCAGGCATGGAGTGATTACC
MARK3 sg2	ACTGCCACTTGATTTCCGGG	TCTCTTCCAAAAGGTGATGGCA	ATGCAGCAGGTAGGATTTCTGT
PKMYT1 sg4	TCACCGGCAGTGAACTCAGG	GCAGCCCTCTCCCACCCACCT	CTCGGAAGACAGACCTGCCCATGA
PKMYT1 sg6	GGGCCATGGCTCCTACGGAG	GCCGCCTCTTCCCTCCTCGGA	CCTGCATTGGGGATGATGGGA
