## Supplementary Table 7: Gene editing efficiencies for all CRISPR-based experiments. for "CRISPR-enabled genetic screens identify synthetic lethal targets across frequently altered cancer drivers"

### Sheet: Supp Table 4
Figure	Gene	sgRNA	Cell Line	Knockout Score (ICE)
2A	ARID1B	sg2	BEAS-2B	93
			BEAS-2B ARID1A-/- V9A6	92
		sg4	BEAS-2B	90
			BEAS-2B ARID1A-/- V9A6	83
	GFPT1	sg1	BEAS-2B	96
			BEAS-2B ARID1A-/- V9A6	96
		sg3	BEAS-2B	92
			BEAS-2B ARID1A-/- V9A6	94
	GFPT1	sg1	BEAS-2B	94
			BEAS-2B ARID1A-/- V9A6	94
		sg3	BEAS-2B	95
			BEAS-2B ARID1A-/- V9A6	92
S6B	GFPT1	sg1	JHOC5	91
			NCIH1792	88
			A549	93
			ES2	79
			OVISE	86
			TOV21G	59
			OVTOKO	92
			NCIH2172	95
	GFPT1	sg3	JHOC5	81
			NCIH1792	86
			A549	89
			ES2	72
			OVISE	83
			TOV21G	20
			OVTOKO	81
			NCIH2172	85
3A	MARK2	sg1	RPE1-hTERT Cas9 p53-/- PAC KO	98
			RPE1-hTERT Cas9 p53-/- PAC KO STK11-/- (C19)	94
		sg2	RPE1-hTERT Cas9 p53-/- PAC KO	82
			RPE1-hTERT Cas9 p53-/- PAC KO STK11-/- (C19)	32
	MARK3	sg1	RPE1-hTERT Cas9 p53-/- PAC KO	99
			RPE1-hTERT Cas9 p53-/- PAC KO STK11-/- (C19)	98
		sg2	RPE1-hTERT Cas9 p53-/- PAC KO	84
			RPE1-hTERT Cas9 p53-/- PAC KO STK11-/- (C19)	70
3D	MARK2	sg1	NCIH838	92
			UMCII	50
			NCIH2030	84
			NCIH727	91
			NCIH2073	84
			NCIH358	90
			CALU1	91
			CALU6	89
			NCIH1975	92
	MARK3	sg1	NCIH838	87
			UMCII	57
			NCIH2030	69
			NCIH727	71
			NCIH2073	64
			NCIH358	82
			CALU1	80
			CALU6	92
			NCIH1975	85
4B	PKMYT1	sg4	RPE1-hTERT Cas9 p53-/- PAC KO	88
			RPE1-hTERT Cas9 p53-/- PAC KO FBXW7-/- (C2.5)	96
			RPE1-hTERT Cas9 p53-/- PAC KO FBXW7-/- (C2.9)	97
		sg6	RPE1-hTERT Cas9 p53-/- PAC KO	93
			RPE1-hTERT Cas9 p53-/- PAC KO FBXW7-/- (C2.5)	88
			RPE1-hTERT Cas9 p53-/- PAC KO FBXW7-/- (C2.9)	91
4E	PKMYT1	sg4	COL-hTERT Cas9 p53-/- PAC KO	91
			COL-hTERT Cas9 p53-/- PAC KO FBXW7-/- (B9)	90
			COL-hTERT Cas9 p53-/- PAC KO FBXW7-/- (D5)	87
		sg6	COL-hTERT Cas9 p53-/- PAC KO	95
			COL-hTERT Cas9 p53-/- PAC KO FBXW7-/- (B9)	95
			COL-hTERT Cas9 p53-/- PAC KO FBXW7-/- (D5)	92
6A	UBE2C	sg2	FT282-hTERT p53R175H	78
			FT282-hTERT p53R175H CCNE1 (C3)	77
		sg4	FT282-hTERT p53R175H	97
			FT282-hTERT p53R175H CCNE1 (C3)	89
	UBE2S	sg1	FT282-hTERT p53R175H	99
			FT282-hTERT p53R175H CCNE1 (C3)	67
		sg4	FT282-hTERT p53R175H	65
			FT282-hTERT p53R175H CCNE1 (C3)	18
6B	UBE2C	sg2	HCC1569	90
			KLE	96
			FUOV1	95
			OVCAR3	89
			SUM149PT	83
			EFE184
			COV644	69
			SKOV3
	UBE2C	sg4	HCC1569	93
			KLE	86
			FUOV1	87
			OVCAR3	92
			SUM149PT	82
			EFE184	99
			COV644	52
			SKOV3
	UBE2S	sg1	HCC1569	91
			KLE	97
			FUOV1	95
			OVCAR3	87
			SUM149PT	92
			EFE184	93
			COV644	90
			SKOV3
	UBE2S	sg4	HCC1569	26
			KLE	73
			FUOV1	63
			OVCAR3	33
			SUM149PT	36
			EFE184	67
			COV644	49
			SKOV3
