## Supplementary material for "CRISPR-enabled genetic screens identify synthetic lethal targets across frequently altered cancer drivers": Key Resource Table

### Sheet: Sheet1
REAGENT or RESOURCE	SOURCE	IDENTIFIER
Antibodies
CCNE1	Abcam	ab3927
pCHK1 (S345)	Bethyl	2348
Actinin	Millipore Sigma	05-384
FBW7	Bethyl	A301-720A
GAPDH	Cell Signaling Technology	2118S
c-Myc	Cell Signaling Technology	CST#5605S
CDK12	Cell Signaling Technology	11973S
Lamin A/C	Cell Signaling Technology	4777
ARID1A	Cell Signaling Technology	12354S
ARID1B	Abnova	H00057492-M01
KMT2D	Novus	NBP1-89123
H3K4me1	Cell Signaling Technology	CST5326S
H3K27ac	Cell Signaling Technology	CST8173
Histone H3	Cell Signaling Technology	CST4499S
a-tubulin	Cell Signaling Technology	CST2148S
KEAP1	Cell Signaling Technology	8047
KEAP1	Origene	CF502059
NRF2	Abcam	ab62352
NRF2	CST	33649
AKR1C3	abcam	ab209899
AKR1C1/2	abcam	183078
SCD1	CST	2794
MARK2	Cell Signaling Technology	9118
MARK3	Cell Signaling Technology	9311
phospho-MARK family	Cell Signaling Technology	4836
STK11	Cell Signaling Technology	3050
AMPK	Cell Signaling Technology	2532
pAMPK	Cell Signaling Technology	2535
GFPT1	Cell Signaling Technology	3818
GFPT2	Abcam	ab190966
Vinculin	Cell Signaling Technology	13901
anti-rabbit IgG Peroxidase AffiniPure Goat	Jackson	111-035-144
Goat Anti-mouse IgG (H+L)- HRP conjugate	Biorad	1706516
RB1	CST	9309S
TET2	Sigma	AMAB91439
IDH1 R132H (Specific)	Sigma	SAB4200548
SMAD4	CST	CST 38454S
VPS4B	Atlas	HPA057649
p21	Cell Signaling Technology	CST 2947S
p53	Santa Cruz	sc-126
Cyclin B-pS126	Abcam	ab55184
H3 pS10	Cell Signaling Technology	9706
yH2AX	Millipore Sigma	05-636
Chemicals, peptides, and recombinant proteins
RP-6175	Szychowski et al. 2022
Lunresertib (RP-6306)	Szychowski et al. 2022
MRT-199665	MedChemExpress	HY-120877
Doxycyclin	MilliporeSigma	D3072
Fetal bovine serum	VWR	76419-588
Tet system approved FBS	Takara	631368
Penicillin / Streptomycin	Cytiva	SV30010
USG	Crescent Chemical Company Inc.	67042
HEPES	Corning	25060CI
Hydrocortisone	Stemcell Technologies Inc	7925
Insulin	MilliporeSigma	I9278
Bovine Insulin	MilliporeSigma	I0516
L-Glutamine (glutaGRO)	Corning	25015CI
MEM Nonessential Amino Acid Solution	Corning	25025CI
Sodium Bicarbonate solution	Corning	25035CI
Sodium Pyruvate	Corning	25000CI
DMEM/F12	Corning	10-090-CV
DMEM	Corning	10-013-CV
Ham's F12	Corning	10-080-CV
RPMI 1640	Corning	10-040-CM
McCoy's 5a	Cytiva	SH30200
Iscove's Modified Dulbecco's Medium (IMDM)	Quality Biological	112-035-101
HPLM media	ThermoFisher	A4899101
MCDB105	Cell Applications Inc	117-500
Medium199	MilliporeSigma	M4530
Crystal Violet	MilliporeSigma	C0775
Nutlin-3a	MedChemExpress	HY-10029
Critical commercial assays
Pierce Magnetic IP/Co-IP kit	Thermo Scientific	88805
SuperSignal West Pico Plus chemiluminescent	Thermo Scientific	34577
MycoAlert Mycoplasma Detection Kit	Lonza	LT07-218
D-2-Hydroxyglutarate (D2HG) Assay Kit	MilliporeSigma	MAK320
Blood Maxi Kit	Qiagen	51194
DNeasy blood and tissue kit	Qiagen	69504
QIAquick PCR purification kit	Qiagen	28104
NEBNext Ultra II Q5 Master Mix	New England Biolabs	M0544
RNeasy Plus Mini Kit	QIAGEN	74134
High-Capacity cDNA reverse transcription kit	Thermo Scientific	4374967
TaqMan™ Fast Advanced Master Mix	Applied Biosystems	4444558
Experimental models
Cell Lines
A549	ATCC	CCL-185
A549-KEAP1-OE Clone 4A1	This paper
A549-KEAP1-OE Clone 6A2	This paper
BEAS2B	ATCC	CRL-3588
BEAS2B Cas9 ARID1A-/- clone V9A6	This paper
BEAS2B Cas9 KMT2D-/- clone R5.8	This paper
BEAS2B Cas9 KMT2D-/- clone R5.9	This paper
BEAS2B Cas9 KMT2D-/- clone S5.20	This paper
BEAS2B Cas9 KMT2D-/- clone S5.32	This paper
CALU1	ATCC	HTB-54
CALU6	ATCC	HTB-56
COL-hTERT Cas9 p53-/- FBXW7 R465C/- clone D5	This paper
COL-hTERT Cas9 p53-/- FBXW7-/- clone B3	This paper
COL-hTERT Cas9 p53-/- FBXW7-/- clone B9	This paper
COL-hTERT	ABM	T0570
COL-hTERT Cas9 p53-/- PAC KO	This paper
COV644	Sigma-Aldrich (ECACC)	07071908-1VL
EFE184	DSMZ	ACC 230
EFO27	DSMZ	ACC 191
EMTOKA	JCRB	JCRB1601
ES2	ATCC	CRL-1978
ESS-1	DSMZ	ACC 461
FT282-hTERT p53-R175H	Gift from Ronny Drapkin; Karst et al 2015
FT282-hTERT p53-R175H CCNE1-OE clone C3	Gallo et al 2022
FT282-hTERT p53-R175H CCNE1-OE clone C4	Gallo et al 2022
FT282-hTERT p53-R175H Ch13qDel-/+ Clone 1-A2	This paper
FUOV1	DSMZ	ACC 444
HCC1569	ATCC	CRL-2330
JHOC5	Riken RBC	RCB1520
K562	ATCC	CCL-243
K562 DNMT3A R882H/+ Clone 16	This paper
K562 SF3B1 K666N/+ Clone 6	This paper
K562 SRSF2 P95H/+/+ Clone 6	This paper
K562 U2AF1 Q157R/Q157R/+/+ Clone 11	This paper
KLE	ATCC	CRL-1622
KYSE30	Sigma-Aldrich (ECACC)	94072011-1VL
MERO25	Sigma-Aldrich (ECACC)	9100102
NCI-H1299	ATCC	CRL-5803
NCI-H1792	ATCC	CRL-5895
NCI-H1975	ATCC	CRL-5908
NCI-H2030	ATCC	CRL-5914
NCI-H2073	ATCC	CRL-5918
NCI-H2172	ATCC	CRL-5930
NCI-H358	ATCC	CRL5807
NCI-H460	ATCC	HTB-177
NCI-H727	ATCC	CRL-5815
NCI-H838	ATCC	CRL-5844
NCI-H838 STK11-OE clone C4	This paper
NCI-H838 STK11-OE clone C8	This paper
NUGC3	JCRB	JCRB0822
OVCAR3	ATCC	HTB-161
OVISE	JCRB	JCRB1043
OVTOKO	JCRB	JCRB1048
RPE1-hTERT	ATCC	CRL-4000
RPE1-hTERT Cas9 p53-/-	Gift from Daniel Durocher; Zimmerman et al. 2018
RPE1-hTERT Cas9 p53-/- PAC KO	This paper
RPE1-hTERT Cas9 p53-/- PAC KO CDK12-/- clone 4-10	This paper
RPE1-hTERT Cas9 p53-/- PAC KO CDK12-/- clone 4-3	This paper
RPE1-hTERT Cas9 p53-/- PAC KO Ch18qDel-/+ clone 46	This paper
RPE1-hTERT Cas9 p53-/- PAC KO FBXW7-/- clone AK2.11	This paper
RPE1-hTERT Cas9 p53-/- PAC KO FBXW7-/- clone AK2.5	This paper
RPE1-hTERT Cas9 p53-/- PAC KO FBXW7-/- clone AK2.9	This paper
RPE1-hTERT Cas9 p53-/- PAC KO IDH1 R132H/+ clone HO3-31	This paper
RPE1-hTERT Cas9 p53-/- PAC KO STK11-/- clone T2-19	This paper
RPE1-hTERT Cas9 p53-/- PAC KO STK11-/- clone T2-8	This paper
RPE1-hTERT Cas9 p53-/- PAC KO TET2-/- clone HE1-8	This paper
SKOV3	ATCC	HTB-77
SKLU1	ATCC	HTB-57
SUM149PT	Asterand Bioscience
SW480	ATCC	CCL-228
TOV21G	ATCC	CRL-11730
TOV21G shGFPT1 #183 (C4A)	This paper
UMC11	ATCC	CRL-5975
Lenti-X 293T	Takara Bio	632180
PDX Models
Head and neck squamous carcinoma	Crown Bioscience	HN1420
Gastric adenocarcinoma	Crown Bioscience	GA3049
TaqMan Probes
ARID1A	ThermoFisher	Hs00195664_m1
GFPT1	ThermoFisher	Hs00899865_m1
GFPT2	ThermoFisher	Hs01049570_m1
PPIA	ThermoFisher	Hs04194521_s1
Plasmids
SMARTVector Inducible Lentiviral shRNA (GFPT1 shRNA #183)	Horizon Discovery	V3SH7669-225377533 (Clone ID V3IHSMFG_5315183)
SMARTVector Inducible Lentiviral shRNA (GFPT1 shRNA #864)	Horizon Discovery	V3SH7669-229062214 (Clone ID V3IHSMFG_8999864)
pLenti-Cas9-2A-Blast	Gift from Jason Moffat
pHIV-NAT-T2A-hCD52	Gift from Daniel Durocher
pHIV-NAT-T2A-hCD52-GFPT1	This paper
pHIV-NAT-T2A-hCD52-GFPT1sgRES	This paper
pHIV-NAT-T2A-hCD52-GFPT1sgRES_C2A	This paper
pHIV-NAT-T2A-hCD52-GFPT1sgRES_H577A	This paper
pHIV-NAT-T2A-hCD52_GFPT1_shRNA-Resistant	This paper
pHIV-NAT-T2A-hCD52-EMPTY	This paper
pHIV-NAT-T2A-hCD52-MARK2sgRES	This paper
pHIV-NAT-T2A-hCD52-MARK2sgRES_K82M	This paper
pHIV-NAT-T2A-hCD52-KEAP1	This paper
pHIV-NAT-T2A-hCD52-STK11	This paper
Plasmid libraries
TKOv3 sgRNA library	Jason Moffat; Hart et al 2017
FBXW7 base editing sgRNA library	This paper; sgRNA sequences deposited in Mendeley Data
Deposited data
sgRNA read counts for all CRISPR screens	Mendeley Data (LINK)
Software and algorithms
CRISPR Counts Analysis (CCA)	Adam et al. 2021; https://github.com/tohsumi-repare/cca
BAGEL2	Kim et al. 2021; https://github.com/hart-lab/bagel
ICE	https://ice.editco.bio/
